# Variation in subcortical anatomy: relating interspecies differences, heritability, and brain-behavior relationships

**DOI:** 10.1101/2022.04.11.487874

**Authors:** Nadia Blostein, Gabriel A. Devenyi, Sejal Patel, Raihaan Patel, Stephanie Tullo, Eric Plitman, Manuela Costantino, Ross Markello, Olivier Parent, Saashi A. Bedford, Chet C. Sherwood, William D Hopkins, Jakob Seidlitz, Armin Raznahan, M. Mallar Chakravarty

**Author notes:** Correspondence (Twitter: BlosteinNadia) and (Twitter: mallarchkrvrty1).

## Abstract

There has been an immense research focus on the topic of cortical reorganization in human evolution, but much less is known regarding the reorganization of subcortical circuits which are intimate working partners of the cortex. Here, by combining advanced image analysis techniques with comparative neuroimaging data, we systematically map organizational differences in striatal, pallidal and thalamic anatomy between humans and chimpanzees. We relate interspecies differences, a proxy for evolutionary changes, to genetics and behavioral correlates. We show that highly heritable morphological measures are significantly expanded across species, in contrast to previous findings in the cortex. The identified morphological-cognitive latent variables were associated with striatal expansion, and affective latent variables were associated with more evolutionarily-conserved areas in the thalamus and globus pallidus. These findings provide new insight into the architecture of these subcortical hubs and can provide greater information on the role of these structures in health and illness.
