## Supplemental Table S1 for "Variation in subcortical anatomy: relating interspecies differences, heritability, and brain-behavior relationships"

### Sheet: Sheet1
	Preprocessed; QC for brain mask and motion (N=1033)				Subjects kept for striatal analysis (N = 821)
	MZ	DZ	Non-Twin	Total	MZ	DZ	Non-Twin	Total
N	315	212	506	1033	232	168	421	821
Average age in years (±SD)	29.50 (3.34)	29.05 (3.50)	28.20 (3.87)	28.77 (3.69)	29.41 (3.35)	29.05 (3.40)	28.59 (3.83)	28.91 (3.63)
Age range (min-max)	22-36	22-36	22-37	22-37	22-36	22-35	22-37	22-37
Sex female:male	192:123	126:86	242:264	560:473	143:89	104:64	211:210	458:363
Average handedness (±SD)	79.52 (20.51)	79.04 (18.49)	77.14 (20.67)	78.26 (20.20)	78.67 (20.26)	79.70 (18.01)	77.69 (20.67)	78.38 (20.02)
Average fluid intelligence (±SD)	16.92 (4.57)	16.58 (5.05)	17.08 (4.81)	16.93 (4.79)	17.00 (4.57)	17.12 (4.75)	16.94 (4.85)	17.00 (4.75)
Average TBV (±SD)	1381909 (136408)	1410309 (155752)	1422232 (155333)	1407489 (150785)	1381677 (136553)	1407359 (146876)	1414289 (155168)	1403655 (148917)
Average left striatal volume (±SD)	9874 (969)	10154 (1111)	10204 (1036)	10093 (1042)	9871 (990)	10167 (1052)	10204 (1035)	10102 (1035)
Average right striatal volume (±SD)	10148 (990)	10407 (1119)	10472 (1061)	10360 (1061)	10142 (1011)	10410 (1048)	10469 (1053)	10365 (1049)
Average left thalamic volume (±SD)	6358 (552)	6454 (612)	6464 (613)	6430 (596)	6347 (555)	6452 (587)	6451 (600)	6422 (586)
Average right thalamic volume (±SD)	6319 (544)	6411 (608)	6407 (610)	6381 (591)	6302 (547)	6404 (584)	6401 (593)	6374 (580)
Average left pallidal volume (±SD)	1486 (142)	1535 (156)	1550 (159)	1527 (156)	1481 (145)	1534 (150)	1546 (158)	1525 (155)
Average right pallidal volume (±SD)	1369 (137)	1411 (144)	1429 (149)	1407 (147)	1364 (141)	1411 (140)	1427 (147)	1406 (146)
	Subjects kept for thalamic analysis (N = 866)				Subjects kept for pallidal analysis (N = 950)
	MZ	DZ	Non-Twin	Total	MZ	DZ	Non-Twin	Total
N	249	174	443	866	268	193	489	950
Average age in years (±SD)	29.24 (3.35)	28.99 (3.43)	28.39 (3.86)	28.76 (3.65)	29.35 (3.37)	28.98 (3.46)	28.43 (3.83)	28.80 (3.65)
Age range (min-max)	22-36	22-35	22-36	22-36	22-36	22-35	22-37	22-37
Sex female:male	148:101	108:66	222:221	478:388	160:108	117:76	240:249	517:433
Average handedness (±SD)	79.59 (19.94)	79.39 (18.41)	77.21 (20.45)	78.35 (19.92)	79.82 (19.86)	79.66 (18.18)	77.59 (20.48)	78.65 (19.86)
Average fluid intelligence (±SD)	17.15 (4.42)	16.86 (4.88)	17.13 (4.79)	17.08 (4.70)	17.09 (4.50)	16.86 (4.96)	17.07 (4.80)	17.04 (4.75)
Average TBV (±SD)	1388202 (132675)	1410256 (147194)	1413508 (154164)	1405578 (147132)	1386315 (136804)	1415281 (151016)	1418705 (154990)	1408872 (149780)
Average left striatal volume (±SD)	9881 (946)	10146 (1094)	10159 (1007)	10076 (1015)	9892 (982)	10180 (1103)	10185 (1034)	10101 (1041)
Average right striatal volume (±SD)	10152 (962)	10400 (1107)	10430 (1038)	10344 (1037)	10165 (1002)	10430 (1114)	10454 (1062)	10368 (1063)
Average left thalamic volume (±SD)	6385 (541)	6459 (583)	6446 (597)	6431 (579)	6373 (555)	6480 (606)	6457 (608)	6438 (594)
Average right thalamic volume (±SD)	6342 (529)	6414 (587)	6393 (595)	6383 (575)	6331 (546)	6432 (606)	6405 (604)	6390 (589)
Average left pallidal volume (±SD)	1485 (139)	1533 (155)	1542 (155)	1524 (152)	1485 (144)	1538 (156)	1546 (158)	1527 (156)
Average right pallidal volume (±SD)	1369 (136)	1409 (146)	1423 (145)	1405 (144)	1368 (140)	1414 (144)	1426 (147)	1407 (146)
	Subjects kept for PLSC analysis
	MZ	DZ	Non-Twin	Total
N	225	159	417	801
Average age in years (±SD)	29.48 (3.37)	29.20 (3.51)	28.47 (3.84)	28.90 (3.67)
Age range (min-max)	22-36	22-36	22-36	22-36
Sex female:male	138:87	4 days, 8:55:00	221:196	463:338
Average handedness (±SD)	78.07 (21.03)	78.99 (19.16)	77.56 (21.03)	77.98 (20.65)
Average fluid intelligence (±SD)	17.29 (4.43)	16.56 (4.90)	16.70 (4.84)	16.84 (4.74)
Average TBV (±SD)	1375985 (133101)	1387553 (149628)	1399197 (152658)	1390365 (146973)
Average left striatal volume (±SD)	9840 (938)	10060 (1062)	10106 (1018)	10022 (1010)
Average right striatal volume (±SD)	10110 (951)	10323 (1079)	10371 (1042)	10288 (1030)
Average left thalamic volume (±SD)	6337 (556)	6371 (563)	6403 (600)	6378 (581)
Average right thalamic volume (±SD)	6296 (548)	6341 (568)	6345 (593)	6330 (575)
Average left pallidal volume (±SD)	1479 (140)	1523 (152)	1539 (160)	1519 (155)
Average right pallidal volume (±SD)	1363 (136)	1400 (144)	1419 (150)	1400 (147)
