## Supplemental Table S2 for "Variation in subcortical anatomy: relating interspecies differences, heritability, and brain-behavior relationships"

### Sheet: Sheet1
	Mean	Standard deviation	Min	Max	Number of NAs
Years of Education	14.96	1.79	11	17	2
Picture Sequence Memory	111.89	13.09	76.42	135.55	1
Card Sort	114.84	10.55	81.27	143.94	2
Flanker Inhibitory Control	111.45	10.08	84.9	142.11	0
PMAT Correct Responses (CR)	16.84	4.74	4	24	7
PMAT Skipped Items	3.08	3.85	0	15	7
PMAT Median Reaction Time (s)	15658.7	8980.46	2255	52155	7
Oral Reading Recognition	116.97	10.22	86.01	150.71	0
Picture Vocabulary	116.95	9.52	90.69	150.91	0
Pattern Comparison Processing Speed	114.68	15.33	51.62	154.69	0
AUC for Discounting of $200	0.26	0.2	0.02	0.98	7
AUC for Discounting of $40 K	0.51	0.28	0.02	0.98	7
SCPT: Median Response Time for True Positives	469.96	44.91	360	660	9
SCPT: Sensitivity	0.96	0.07	0	1	7
SCPT: Specificity	0.95	0.04	0.77	1	7
SCPT: Longest Run of Non-Responses	9.34	9.65	5	180	7
Penn Word Memory Test: CR	35.71	2.97	22	40	7
Penn Word Memory Test: Median Reaction Time for CRs (s)	1553.94	292.9	987.5	3192.5	7
		9
9-hole Pegboard Dexterity	113.15	10.74	86.72	148.67	0
Anger Facial Recognition	6.78	1.02	2	8	7
Fear Facial Recognition	6.86	1.21	0	8	7
Happiness Facial Recognition	7.96	0.22	5	8	7
Neutral Facial Recognition	7.1	1.29	0	8	7
Sad Facial Recognition	6.79	1.16	2	8	7
Fear-Somatic Arousal	51.86	8.34	40.1	87.5	1
Anger-Affect	48.13	8.15	28.6	85.4	1
Anger-Hostility	50.56	8.51	36.6	74	1
Anger-Physical Aggression	51.93	8.84	43.4	83.1	1
Fear-Affect	50.52	8.06	32.9	84.9	1
Sadness	46.63	7.98	34.2	78.1	1
